# Full-length 16S profiling reveals individualized gut microbiota dynamics during short-duration spaceflight

**DOI:** 10.64898/2026.09.01.748461

**Authors:** Gábor Gulyás, Balázs Kakuk, Ákos Dörmő, István Prazsák, Tamás Járay, Zsolt Csabai, Ádám Tibor Schlégl, Zsolt Boldogkői, Dóra Tombácz

## Abstract

Human spaceflight may perturb the gut microbiota, but densely sampled short missions remain poorly characterized. We profiled 27 phase-matched fecal samples from two astronauts during an 18-day International Space Station mission and one ground-based participant following the same daily schedule using Oxford Nanopore full-length 16S sequencing. Participant identity dominated genus-level Bray-Curtis variation (R2 = 0.489, p < 0.001). In astronaut-only community analyses, mission phase explained 23.4% of genus-level (p = 0.035) and 22.3% of species-level (p = 0.021) variation. Astronauts showed greater displacement from personal baselines than B1 (0.331 versus 0.171) and 1.58-fold higher volatility. Astronaut-only taxon models identified 2 of 81 genera and 5 of 139 species; *Collinsella* increased from quarantine to orbit (coefficient = 2.586, q = 0.037). Thus, the short-duration spaceflight interval was accompanied by individualized, temporally localized community and taxon shifts rather than uniform microbiota restructuring.
