## Supplementary Table 1 for "Full-length 16S profiling reveals individualized gut microbiota dynamics during short-duration spaceflight"

### Sheet: Supplementary_Table_01_primary_
metric	value
primary samples	27
total analysis reads	23820971
mean reads per sample	882258
median reads per sample	930952
minimum reads per sample	208840
maximum reads per sample	2039644
Quarantine_1	9
Quarantine_2	6
Orbit	3
Postflight_1	9
