## Supplementary Table 2 for "Full-length 16S profiling reveals individualized gut microbiota dynamics during short-duration spaceflight"

### Sheet: Supplementary_Table_02_full_coh
rank	participant_R2	participant_p	mission_phase_R2	mission_phase_p
phylum	0.483	0.0003	0.067	0.3781
order	0.433	0.0001	0.091	0.2101
genus	0.489	0.0001	0.096	0.0758
species	0.541	0.0001	0.087	0.078
