## Supplementary Table 3 for "Full-length 16S profiling reveals individualized gut microbiota dynamics during short-duration spaceflight"

### Sheet: Supplementary_Table_03_astro_on
rank	astronaut_identity_R2	astronaut_identity_p	mission_phase_R2	mission_phase_p	PERMDISP_F	PERMDISP_p
phylum	0.105	0.109	0.327	0.057	0.255	0.8637
order	0.146	0.046	0.312	0.052	0.124	0.9322
genus	0.257	0.001	0.234	0.035	0.32	0.7725
species	0.291	0.001	0.223	0.021	1.139	0.3215
