## Supplementary Table 4 for "Full-length 16S profiling reveals individualized gut microbiota dynamics during short-duration spaceflight"

### Sheet: Supplementary_Table_04_full_coh
rank	mission_phase_F	mission_phase_p	participant_F	participant_p
phylum	0.084	0.98	5.082	0.0119
order	0.085	0.9681	2.935	0.075
genus	0.203	0.8985	4.593	0.0143
species	0.2	0.8982	4.549	0.0194
