## Supplementary Table 5 for "Full-length 16S profiling reveals individualized gut microbiota dynamics during short-duration spaceflight"

### Sheet: Supplementary_Table_05_personal
window	astronaut_mean_bray	P9_bray	astronaut_mean_aitchison	P9_aitchison
O1	0.331	0.171	11.89	7.899
PostF1	0.33	0.163	18.599	7.526
PostF2	0.19	0.196	8.525	8.241
PostF3	0.213	0.12	8.711	4.152
