## Supplementary Table 6 for "Full-length 16S profiling reveals individualized gut microbiota dynamics during short-duration spaceflight"

### Sheet: Supplementary_Table_06_consecut
transition	P2_bray	P4_bray	P9_bray	astronaut_mean_bray	astronaut_mean_over_P9
Q1->Q2	0.332	0.164	0.181	0.248	1.367
Q2->Q3	0.166	0.226	0.187	0.196	1.05
Q3->Q4	0.145	0.193	0.172	0.169	0.984
Q4->Q5	0.283	0.289	0.218	0.286	1.311
Q5->O1	0.348	0.313	0.133	0.331	2.479
O1->PostF1	0.227	0.453	0.124	0.34	2.74
PostF1->PostF2	0.437	0.212	0.145	0.325	2.232
PostF2->PostF3	0.194	0.247	0.173	0.221	1.273
