## Supplementary Table 8 for "Full-length 16S profiling reveals individualized gut microbiota dynamics during short-duration spaceflight"

### Sheet: Supplementary_Table_08_astro_on
rank	taxon	p	q	phase_fraction	participant_fraction	phase_dominant
phylum	Actinomycetota	0.0252	0.0631	0.315	0.263	True
phylum	Pseudomonadota	0.014	0.0631	0.233	0.504	False
order	Coriobacteriales	0.0026	0.0393	0.56	0	True
order	Eubacteriales	0.0083	0.0624	0.444	0.12	True
order	Bifidobacteriales	0.0283	0.0922	0.391	0.065	True
order	Eggerthellales	0.0307	0.0922	0.366	0.11	True
order	Lactobacillales	0.0278	0.0922	0.347	0.173	True
genus	Odoribacter	0.00076	0.0617	0.621	0	True
genus	Collinsella	0.0017	0.0673	0.584	0	True
species	Bacteroides uniformis	0.00052	0.0721	0.618	0.056	True
species	Odoribacter splanchnicus	0.0021	0.0882	0.572	0	True
species	Bacteroides thetaiotaomicron	0.0016	0.0882	0.519	0.138	True
species	Bifidobacterium pseudocatenulatum	0.0025	0.0882	0.421	0.269	True
species	Collinsella aerofaciens	0.0034	0.0948	0.314	0.439	False
