## Supplementary Table 9 for "Full-length 16S profiling reveals individualized gut microbiota dynamics during short-duration spaceflight"

### Sheet: Supplementary_Table_09_full_coh
rank	taxa_tested	participant_associated	phase_associated	participant_q_le_0_10	phase_q_le_0_10
phylum	5	5	5	5	5
order	16	13	1	13	1
genus	86	68	0	68	0
species	151	128	0	128	0
